# Lineage-Specific Epigenomic and Genomic Activation of the Oncogene HNF4A Promotes Gastrointestinal Adenocarcinomas

**DOI:** 10.1101/812149

**Authors:** Jian Pan, Tiago C. Silva, Nicole Gull, Qian Yang, Jasmine Plummer, Stephanie Chen, Kenji Daigo, Takao Hamakubo, Sigal Gery, Ling-Wen Ding, Yan-Yi Jiang, Shao-Yan Hu, Li-Yan Xu, En-Min Li, Yanbing Ding, Samuel J. Klempner, Benjamin P. Berman, H. Phillip Koeffler, De-Chen Lin

## Abstract

**Backgrounds:** Gastrointestinal adenocarcinomas (GIACs) of the tubular GI tract including esophagus, stomach, colon and rectum comprise most GI cancers and share a spectrum of genomic features. However, the unified epigenomic changes specific to GIACs are less well-characterized.We applied mathematical algorithms to large-scale DNA methylome and transcriptome profiles to reconstruct transcription factor (TF) networks using 907 GIAC samples from The Cancer Genome Atlas (TCGA). Complementary epigenomic technologies were performed to investigate HNF4A activation, including Circularized Chromosome Conformation Capture (4C), Chromatin immunoprecipitation (ChIP) sequencing, Whole Genome Bisulfite Sequencing (WGBS), and Assay for Transposase-Accessible Chromatin (ATAC) sequencing. In vitro and in vivo cellular phenotypical assays were conducted to study HNF4A functions.

**Results:** We identified a list of functionally hyperactive master regulator (MR)TFs shared across different GIACs. As the top candidate, HNF4A exhibited prominent genomic and epigenomic activation in a GIAC-specific manner. We further characterized a complex interplay between HNF4A promoter and three distal enhancer elements, which was coordinated by GIAC-specific MRTFs including ELF3, GATA4, GATA6 and KLF5. HNF4A also self-regulated its own promoter and enhancers. Functionally, HNF4A promoted cancer proliferation and survival by transcriptionally activating many downstream targets including HNF1A and factors of Interleukin signaling in a lineage-specific manner.

**Conclusion:** We use a large cohort of patient samples and an unbiased mathematical approach to highlight lineage-specific oncogenic MRTFs, which provide new insights into the GIAC-specific gene regulatory networks, and identify potential therapeutic strategies against these common cancers.
