## Supplemental Table 1 for "Lineage-Specific Epigenomic and Genomic Activation of the Oncogene HNF4A Promotes Gastrointestinal Adenocarcinomas"

### Sheet: Sheet1
Primer sequences for the quantitative RT-PCR
Gene	Forward primer (5'-3')	Reverse primer (5'-3')
ELF3	GCTGGAAGGAGGAAGAGGTT	CTCGAGTGGTCCGTGAGTTT
KLF5	CCCTTGCACATACACAATGC	GGATGGAGGTGGGGTTAAAT
HNF4A	CAGGCTCAAGAAATGCTTCC	GGCTGCTGTCCTCATAGCTT
GATA6	CTCAGTTCCTACGCTTCGCAT	GTCGAGGTCAGTGAACAGCA
HNF1A	AACACCTCAACAAGGGCACTC	CCCCACTTGAAACGGTTCCT
LYN	GCTTTTGGCACCAGGAAATAGC	TCATGTCGCTGATACAGGGAA
IL4R	CGTGGTCAGTGCGGATAACTA	TGGTGTGAACTGTCAGGTTTC
ELK1	TCCCTGCTTCCTACGCATACA	GCTGCCACTGGATGGAAACT
IL6ST	CGGACAGCTTGAACAGAATGT	ACCATCCCACTCACACCTCA
IL32	TGGCGGCTTATTATGAGGAGC	CTCGGCACCGTAATCCATCTC
ANXA2	TCTACTGTTCACGAAATCCTGTG	AGTATAGGCTTTGACAGACCCAT
CCL20	TGCTGTACCAAGAGTTTGCTC	CGCACACAGACAACTTTTTCTTT
CCND1	GCTGCGAAGTGGAAACCATC	CCTCCTTCTGCACACATTTGAA
IL6R	CCCCTCAGCAATGTTGTTTGT	CTCCGGGACTGCTAACTGG
Actin	AGCGAGCATCCCCCAAAGTT	GGGCACGAAGGCTCATCATT
GAPDH	GGAGCGAGATCCCTCCAAAAT	GGCTGTTGTCATACTTCTCATGG
siRNA sequences
Name	Sense sequence (5' - 3')	Antisene sequence (5' - 3')
siHNF4a#1	CCUACACCACCCUGGAAUUTT	AAUUCCAGGGUGGUGUAGGTT
siHNF4a#2	CCAAGUACAUCCCAGCUUUTT	AAAGCUGGGAUGUACUUGGTT
siHNF4a#3	GCGAUCCAGGGAAGAUCAATT	UUGAUCUUCCCUGGAUCGCTT
siGATA4#1	GUAGAUAUGUUUGACGACUTT	AGUCGUCAAACAUAUCUACTT
siGATA4#2	GCCUCUACCACAAGAUGAATT	UUCAUCUUGUGGUAGAGGCTT
siGATA4#3	GAAUAAAUCUAAGACACCATT	UGGUGUCUUAGAUUUAUUCTT
siGATA6#1	CUUGUGGACUCUACAUGAATT	UUCAUGUAGAGUCCACAAGTT
siGATA6#2	CUCUGGUAAUAGCAAUAAUTT	AUUAUUGCUAUUACCAGAGTT
siGATA6#3	GCUCAAGUAUUCGGGUCAATT	UUGACCCGAAUACUUGAGCTT
siIL4R#1	GGAAGAAUUGUCUUACCAATT	UUGGUAAGACAAUUCUUCCTT
siIL4R#2	GGUUACAAGGCCUUCUCAATT	UUGAGAAGGCCUUGUAACCTT
siIL4R#3	GCAUCUCAGAGAAGAGUAATT	UUACUCUUCUCUGAGAUGCTT
siIL6ST#1	GCAUCCAGUGUCACCUUUATT	UAAAGGUGACACUGGAUGCTT
siIL6ST#2	GCACCAAGUUUCUGGUAUATT	UAUACCAGAAACUUGGUGCTT
siIL6ST#3	GGAACUUAGCAGAGAGCAATT	UUGCUCUCUGCUAAGUUCCTT
siLYN#1	GGAGAAUGGUGGAAAGCAATT	UUGCUUUCCACCAUUCUCCTT
siLYN#2	CCCUGUGCAUGGUGAUGUUTT	AACAUCACCAUGCACAGGGTT
siLYN#3	GCAAAGUGCUGCUUCCAAATT	UUUGGAAGCAGCACUUUGCTT
siELK1#1	GCCAGAAGUUCGUCUACAATT	UUGUAGACGAACUUCUGGCTT
siELK1#2	CCUCCUAGCAUUCACUUCUTT	AGAAGUGAAUGCUAGGAGGTT
siELK1#3	GAAAUCGGAAGAGCUUAAUTT	AUUAAGCUCUUCCGAUUUCTT
siHNF1A#1	GCUAGUGGAGGAGUGCAAUTT	AUUGCACUCCUCCACUAGCTT
siHNF1A#2	GCGUGUCUACAACUGGUUUTT	AAACCAGUUGUAGACACGCTT
siHNF1A#3	GCAGAAGUACCCUCAAGCATT	UGCUUGAGGGUACUUCUGCTT
siKLF5#1	CGAUUACCCUGGUUGCACATT	UGUGCAACCAGGGUAAUCGCA
siKLF5#2	GAUGUGAAAUGGAGAAGUATT	UACUUCUCCAUUUCACAUCTT
siELF3#1	GCUACCAAGUGGAGAAGAATT	UUCUUCUCCACUUGGUAGCTT
siELF3#2	GCCAUGAGGUACUACUACATT	UGUAGUAGUACCUCAUGGCTT
siELF3#3	UCAUUGAGCUGCUGGAGAATT	UUCUCCAGCAGCUCAAUGATT
Name
shHNF1A#1	CCGGGCTAGTGGAGGAGTGCAATCTCGAGATTGCACTCCTCCACTAGCTTTTTGAATT
shHNF1A#2	CCGGGCGTGTCTACAACTGGTTTCTCGAGAAACCAGTTGTAGACACGCTTTTTGAATT
shHNF1A#3	CCGGGCAGAAGTACCCTCAAGCACTCGAGTGCTTGAGGGTACTTCTGCTTTTTGAATT
shHNF4A#1	CCGGTCTTCGGCATGGCCAAGATTGCTCGAGCAATCTTGGCCATGCCGAAGATTTTTGAATT
shHNF4A#2	CCGGCATGTACTCCTGCAGATTTAGCTCGAGCTAAATCTGCAGGAGTACATGTTTTTGAATT
shHNF4A#3	CCGGACATCAACGACCGCCAGTATGCTCGAGCATACTGGCGGTCGTTGATGTTTTTTGAATT
