## Supplemental Table 2 for "Lineage-Specific Epigenomic and Genomic Activation of the Oncogene HNF4A Promotes Gastrointestinal Adenocarcinomas"

### Sheet: Sheet1
Enriched Interleukin signaling pathway members
Gene Symbol	Type	ID	HNF4A binding
LYN	protein_coding	NM_002350	Yes
IL32	protein_coding	NM_001012631	Yes
MAP3K3	protein_coding	NM_002401	No
CDKN1A	protein_coding	NM_000389	No
IL4R	protein_coding	NM_000418	Yes
ANXA2	protein_coding	NM_001002857	Yes
CCL20	protein_coding	NM_001130046	Yes
IL1R1	protein_coding	NM_000877	No
TNFRSF1B	protein_coding	NM_001066	No
PTPN14	protein_coding	NM_005401	Yes
ELK1	protein_coding	NM_001114123	Yes
DUSP6	protein_coding	NM_001946	Yes
CRKL	protein_coding	NM_005207	Yes
ICAM1	protein_coding	NM_000201	No
CNN2	protein_coding	NM_001303499	No
SOCS1	protein_coding	NM_003745	Yes
CCND1	protein_coding	NM_053056	Yes
MYC	protein_coding	NM_001354870	No
RHOU	protein_coding	NM_021205	Yes
IL6ST	protein_coding	NM_001190981	Yes
IL6R	protein_coding	NM_000565	Yes
